# The influence of HLA genetic variation on plasma protein expression

**DOI:** 10.1101/2023.07.24.550394

**Authors:** Chirag Krishna, Joshua Chiou, Isac Lee, Hye In Kim, Melis Atalar Aksit, Saori Sakaue, David Von Schack, Soumya Raychaudhuri, Daniel Ziemek, Xinli Hu

## Abstract

Polymorphism in the human leukocyte antigen class I (HLA-I) and class II (HLA-II) genes is strongly implicated in susceptibility to immune-mediated diseases. However, the molecular effects of HLA genetic variation, including and beyond antigen presentation, remain unclear. Here we examined the effect of HLA genetic variation on the expression of 2940 plasma proteins using imputed HLA variants in 45,330 Europeans in the UK Biobank. We detected 504 proteins (17.1% of all proteins tested) affected by HLA genetic variation (HLA-pQTL), including widespread *trans* regulation of protein expression by autoimmune disease risk alleles. HLA-pQTL were enriched in gene families related to antigen presentation (e.g. B2M), T cell fate (CD8A; CD4), chemokines (CCL19; CCL21), and NK and macrophage receptors (KIR; LILRA/B), suggesting that HLA polymorphism affects both adaptive and innate immunity. HLA-pQTL also affected expression of diverse proteins with unclear roles in the immune response (e.g. SFTPD, LRPAP1, ENPP6, NPTX1), as well as drug targets for immune-mediated diseases, suggesting complex regulatory roles of the HLA loci. Among *trans* HLA-pQTL, HLA variants explained 0.1-42.9% of the protein expression variance. Fine-mapping revealed that most HLA-pQTL implicated amino acid positions within the peptide binding groove, suggesting that *trans* regulation of plasma protein expression by the HLA loci is primarily a consequence of antigen presentation. We also show that HLA-I and II uniquely affect different proteins and biological mechanisms. Altogether, our data reveal the effects of HLA genetic variation on protein expression and aid the interpretation of associations between HLA alleles and immune-mediated diseases.
