## Supplementary_tables_1-8 for "The influence of HLA genetic variation on plasma protein expression": Supplementary_Table6.csv

ID	Description	p.adjust	geneID
GO:0030109	HLA-B specific inhibitory MHC class I receptor activity	2.96658949607843e-36	KIR3DL1/LILRB1
GO:0038023	signaling receptor activity	1.16882982938561e-26	ACVRL1/CD160/CD302/CD48/CD8A/CSF3R/DDR1/FCRL1/FCRL2/FCRL6/FGFR4/GFRA3/GP1BB/IFNGR1/IL12B/IL12RB1/IL18RAP/IL1R1/IL2RA/IL5RA/IL7R/KIR2DL3/KIR3DL1/KLRB1/KLRD1/KLRF1/KLRK1/LAG3/LILRB1/LILRB2/LRP1/LY96/MILR1/NRP2/PGLYRP1/PLXNA4/RGMA/SDC4/SLAMF1/SORT1/TEK/THBD/TNFRSF10A/TNFRSF10C/TNFRSF13B/TNFRSF13C/TNFRSF1B/TNFRSF4/TNFRSF8
GO:0032393	MHC class I receptor activity	1.95128502367076e-25	CD160/KIR3DL1/KLRF1/LILRB1/LILRB2
GO:0032396	inhibitory MHC class I receptor activity	3.22439428025839e-24	KIR3DL1/LILRB1/LILRB2
GO:0005164	tumor necrosis factor receptor binding	1.98993781161386e-21	CD70/FASLG/LTA/LTB/TNF/TNFSF12/TNFSF13/TNFSF13B/TNFSF8
GO:0140375	immune receptor activity	1.69262666514904e-20	CD160/CSF3R/GFRA3/IFNGR1/IL12B/IL12RB1/IL18RAP/IL1R1/IL2RA/IL5RA/IL7R/KIR3DL1/KLRD1/KLRF1/KLRK1/LILRB1/LILRB2
GO:0003823	antigen binding	3.55496241258679e-15	CD1C/CD48/IGLC2/IL7R/KIR2DL3/KLRD1/LAG3/SLAMF1
GO:0004888	transmembrane signaling receptor activity	1.25590037994572e-13	ACVRL1/CD160/CSF3R/DDR1/FCRL1/FCRL2/FCRL6/FGFR4/GFRA3/GP1BB/IFNGR1/IL12B/IL12RB1/IL18RAP/IL1R1/IL2RA/IL5RA/IL7R/KIR3DL1/KLRB1/KLRD1/KLRF1/KLRK1/LAG3/LILRB1/LILRB2/MILR1/NRP2/PLXNA4/SLAMF1/SORT1/TEK/THBD/TNFRSF10A/TNFRSF10C/TNFRSF1B/TNFRSF4/TNFRSF8
GO:0005125	cytokine activity	1.61838852914727e-10	CD70/CXCL12/CXCL8/EPO/FASLG/GRN/IFNG/IL12A/IL12B/IL15/LTA/LTB/TIMP1/TNF/TNFSF12/TNFSF13/TNFSF13B/TNFSF8/VSTM1/XCL1
GO:0023025	MHC class Ib protein complex binding	1.61838852914727e-10	KLRD1/LILRB1/LILRB2
GO:0023023	MHC protein complex binding	1.40582038778082e-07	B2M/CD160/CD8A/KLRD1/LILRB1/LILRB2
GO:0008157	protein phosphatase 1 binding	3.11748191995083e-07	LILRB1/LILRB2
GO:0060090	molecular adaptor activity	8.94119558835746e-06	FCRL2/KIR3DL1
GO:0005518	collagen binding	2.73798666921601e-05	ADAM9/CRTAP/DDR1/NID1/TNXB
GO:0001618	virus receptor activity	5.63105008935975e-05	ACE2/CLEC4G/HSPA1A/ITGA5/MOG/SELPLG/SLAMF1/TNFRSF4
GO:0005126	cytokine receptor binding	0.000152869569086929	CD70/CXCL12/CXCL8/EPO/FASLG/IFNG/IL12A/IL12B/IL12RB1/IL15/ITGA5/LTA/LTB/TNF/TNFSF12/TNFSF13/TNFSF13B/TNFSF8/XCL1
GO:0042288	MHC class I protein binding	0.000152869569086929	CD8A/KLRK1/LILRB1/LILRB2
GO:0048018	receptor ligand activity	0.000330021715579109	C1QTNF9/CD70/CRH/CXCL12/CXCL8/EPO/FASLG/GRN/HBEGF/IFNG/IL12A/IL12B/IL15/LRPAP1/LTA/LTB/MANF/SEMA4C/TIMP1/TNF/TNFSF12/TNFSF13/TNFSF13B/TNFSF8/VSTM1/XCL1
GO:0004252	serine-type endopeptidase activity	0.000691783122024981	ADAM8/C2/CD5L/CFB/FAP/GZMA/GZMB/GZMH/PCSK7/PRTN3
GO:0004527	exonuclease activity	0.00418797498370994	DXO/PNPT1
GO:0046703	natural killer cell lectin-like receptor binding	0.00483637434746118	MICB
GO:0004175	endopeptidase activity	0.010737135265556	ACE2/ADAM8/ADAM9/ADAMTS13/C2/CD5L/CFB/FAP/GZMA/GZMB/GZMH/PCSK7/PRTN3
GO:0140662	ATP-dependent protein folding chaperone	0.0123450110681979	HSPA1A
GO:0038064	collagen receptor activity	0.0123450110681979	DDR1
GO:0005178	integrin binding	0.0218062712966857	ADAM9/ADAMTS13/CXCL12/FAP/FCER2/ICAM3/ICAM5/ITGA5/TNXB
GO:0042169	SH2 domain binding	0.0218062712966857	LILRB1/SIGLEC10/SLAMF1
GO:0001848	complement binding	0.0375160672769832	CFB
