## Supplementary_tables_1-8 for "The influence of HLA genetic variation on plasma protein expression": Supplementary_Table7.csv

ID	Description	p.adjust	geneID
GO:0038024	cargo receptor activity	5.89485427661459e-07	AGER/CD5/CXCL16/FOLR1/FOLR2/INSR/ITGAM/LGALS3BP/MRC1/MSR1/SCARB2/STAB2
GO:0038023	signaling receptor activity	5.89485427661459e-07	AGER/ATP6AP2/AXL/BCAM/CD200R1/CD300E/CD4/CD5/CD72/CD74/CD80/CD86/CD93/CR1/CR2/CSF1R/EBI3/FAS/FCGR3B/FLT4/FOLR1/FOLR2/FOLR3/GFRA2/IGF1R/IGF2R/IL1R2/INSR/ITGB7/KDR/LIFR/LILRA2/MERTK/MRC1/OSCAR/PDGFRA/PGR/PLXNB2/RGMB/ROBO1/ROBO2/RTN4R/SCARB2/SLAMF8/TGFBR2/TLR1/TNFRSF6B/TREM2
GO:0004888	transmembrane signaling receptor activity	2.36772225328361e-06	AGER/AXL/BCAM/CD200R1/CD300E/CD4/CD72/CD74/CR1/CR2/CSF1R/EBI3/FAS/FCGR3B/FLT4/GFRA2/IGF1R/IGF2R/IL1R2/INSR/KDR/LIFR/LILRA2/MERTK/MRC1/OSCAR/PDGFRA/PLXNB2/ROBO1/ROBO2/RTN4R/SCARB2/TGFBR2/TLR1/TREM2
GO:0005044	scavenger receptor activity	6.24391029439511e-06	AGER/CD5/CXCL16/LGALS3BP/MSR1/SCARB2/STAB2
GO:0038064	collagen receptor activity	6.24391029439511e-06	OSCAR
GO:0042379	chemokine receptor binding	1.14548529966067e-05	CCL11/CCL19/CCL21/CCL22/CCL4/CX3CL1/CXCL1/CXCL10/CXCL16/CXCL3/CXCL6/DEFB4A
GO:0044548	S100 protein binding	1.88156540075056e-05	AGER/ANXA11
GO:0001664	G protein-coupled receptor binding	5.23108346885614e-05	ADA2/AGRP/ARHGEF12/CCL11/CCL19/CCL21/CCL22/CCL4/CX3CL1/CXCL1/CXCL10/CXCL16/CXCL3/CXCL6/DEFB4A/GNAS/MLN/MYOC/WNT9A
GO:0048020	CCR chemokine receptor binding	0.000342379501860765	CCL11/CCL19/CCL21/CCL22/CCL4/CX3CL1/DEFB4A
GO:0044877	protein-containing complex binding	0.000397084028827724	AGER/AIF1/ANXA11/CAPG/CD22/CD4/CD74/CD93/CDH17/CTSB/CTSL/CX3CL1/FCGR3B/FGR/GNAS/IGF1R/IGF2R/INSR/ITGA6/ITGAM/ITGB7/JCHAIN/KDR/LAMB1/LGALS8/LILRA2/MSR1/PAFAH1B3/PDGFRA/PDZK1/RAP1A/RTN4R/SEMA7A/SIRT1/SNX2/STAB2/TGFBR2/TREM2/VCAM1
GO:0008009	chemokine activity	0.000941837574959913	CCL11/CCL19/CCL21/CCL22/CCL4/CX3CL1/CXCL1/CXCL10/CXCL16/CXCL3/CXCL6
GO:0072341	modified amino acid binding	0.00126421929591597	AXL/FOLR1/FOLR2/FOLR3/GAS6/SCARB2/SMPD3/TIMD4/TREM2
GO:0005126	cytokine receptor binding	0.00138874706234033	BID/CCL11/CCL19/CCL21/CCL22/CCL4/CSF2/CX3CL1/CXCL1/CXCL10/CXCL16/CXCL3/CXCL6/DEFB4A/EBI3/IFNL1/IL10/IL18/IL1A/IL22/LIFR/TGFBR2/TRAF3
GO:0001540	amyloid-beta binding	0.0062062480514121	AGER/CD74/INSR/ITGAM/MSR1/TREM2
GO:0001786	phosphatidylserine binding	0.00968009942579337	AXL/GAS6/SCARB2/SMPD3/TIMD4/TREM2
GO:0031731	CCR6 chemokine receptor binding	0.0099128802284476	DEFB4A
GO:0005543	phospholipid binding	0.0235669190987208	ANXA11/APOA4/AXL/CAPG/DEFB4A/FCGR3B/GAS6/JCHAIN/PLA2G15/SCARB2/SMPD3/SNX2/TIMD4/TREM2
GO:0005546	phosphatidylinositol-4	5-bisphosphate binding	0.0363858296883277	CAPG/DEFB4A
GO:0019199	transmembrane receptor protein kinase activity	0.0363858296883277	AXL/CSF1R/FLT4/IGF1R/IGF2R/INSR/KDR/MERTK/PDGFRA/TGFBR2
GO:0048018	receptor ligand activity	0.0363858296883277	ADA2/AGRP/CCL11/CCL19/CCL21/CCL22/CCL4/CSF2/CX3CL1/CXCL1/CXCL10/CXCL16/CXCL3/CXCL6/DEFB4A/EBI3/FAM3B/GAS6/GAST/IFNL1/IL10/IL16/IL18/IL1A/IL22/MLN/SEMA7A/TSHB/WNT9A
GO:0005520	insulin-like growth factor binding	0.0363858296883277	IGF1R/IGF2R/IGFBP7/INSR/ITGA6
GO:0045236	CXCR chemokine receptor binding	0.0363858296883277	CX3CL1/CXCL1/CXCL10/CXCL3/CXCL6
GO:0005125	cytokine activity	0.0363858296883277	CCL11/CCL19/CCL21/CCL22/CCL4/CSF2/CX3CL1/CXCL1/CXCL10/CXCL16/CXCL3/CXCL6/EBI3/FAM3B/IFNL1/IL10/IL16/IL18/IL1A/IL22/WNT9A
GO:0043548	phosphatidylinositol 3-kinase binding	0.0438796099647862	AXL/IGF1R/INSR/PIK3IP1
GO:0004714	transmembrane receptor protein tyrosine kinase activity	0.0448386182918982	AXL/CSF1R/FLT4/IGF1R/IGF2R/INSR/KDR/MERTK/PDGFRA
